# Modeling cellular influence delineates functionally relevant cellular neighborhoods in primary and metastatic pancreatic ductal adenocarcinoma

**DOI:** 10.1101/2025.06.12.659314

**Authors:** Yeonju Cho, Jae W. Lee, Sarah M. Shin, Alexei G. Hernandez, Xuan Yuan, Jowaly Schneider, Jody E. Hooper, Laura D. Wood, Elizabeth M. Jaffee, Atul Deshpande, Won Jin Ho

## Abstract

Pancreatic ductal adenocarcinoma (PDAC) is a highly lethal cancer, with liver metastases significantly worsening outcomes. However, distinct features of the tumor microenvironment (TME) between primary and metastatic sites remain poorly defined. Cellular neighborhoods within the TME are recognized as functional units that influence tumor behavior. Conventional spatial methods, which assign equal weights to all cells in a region, fail to capture the nuances of cellular interactions. To address this, we developed Functional Cellular Neighborhood (FunCN) quantification, which integrates both the proportion and proximity of surrounding cells. Applying FunCN to PDAC imaging mass cytometry data, we identified neutrophil-enriched interactions in liver metastases compared to primary tumors, correlating with elevated VISTA expression by tumor cells. Additionally, FunCN clusters around CD8^+^ T cells in pancreas and liver were associated with higher TIGIT and LAG3, respectively. These findings demonstrate the importance of spatial immune landscapes in PDAC and identify potential therapeutic opportunities.
