## Supplemental Table 1 for "Modeling cellular influence delineates functionally relevant cellular neighborhoods in primary and metastatic pancreatic ductal adenocarcinoma"

### Sheet: Sheet1
ID	Sex	Age	core	Site	Treatments
PA-2	M	70-79	1	Pancreas	Chemotherapy and radiation
			2	Pancreas
			3	Pancreas
			4	Liver
PA-3	M	50-59	5	Pancreas	Chemotherapy and radiation
			6	Pancreas
PA-4	M	50-59	7	Liver	Whipple resection, chemotherapy, and immunotherapy (not otherwise specified)
			8	Liver
PA-5	M	70-79	9	Pancreas	Chemotherapy
			10	Pancreas
			11	Liver
			12	Liver
			13	Liver
			14	Liver
			15	Liver
			16	Liver
PA-6	F	30-39	17	Pancreas	Chemotherapy
			18	Pancreas
			19	Liver
			20	Liver
PA-7	F	70-79	21	Liver	Whipple resection, chemotherapy, and immunotherapy (GM-CSF and novolumab)
			22	Liver
			23	Liver
			24	Liver
			25	Liver
			26	Liver
PA-8	M	70-79	27	Pancreas	Chemotherapy and radiation
			28	Pancreas
			29	Pancreas
			30	Liver
			31	Liver
			32	Liver
			33	Liver
			34	Liver
			35	Liver
PA-9	M	70-79	36	Pancreas	Rituximab
			37	Pancreas
			38	Pancreas
			39	Pancreas
			40	Pancreas
PA-10	M	50-59	41	Pancreas	Chemotherapy
			42	Pancreas
			43	Pancreas
			44	Pancreas
			45	Pancreas
			46	Liver
			47	Liver
			48	Liver
			49	Liver
PA-11	M	70-79	50	Pancreas	No treatment
			51	Pancreas
			52	Pancreas
			53	Pancreas
			54	Pancreas
			55	Pancreas
			56	Liver
			57	Liver
			58	Liver
			59	Liver
PA-12	M	60-69	60	Liver	Whipple resection, chemotherapy, and immunotherapy (entinostat with nivolumab)
PA-13	F	60-69	61	Liver	Chemotherapy
			62	Liver
			63	Liver
			64	Liver
