## Supplemental Table 2 for "Modeling cellular influence delineates functionally relevant cellular neighborhoods in primary and metastatic pancreatic ductal adenocarcinoma"

### Sheet: Sheet2
Mass	Metal	Antigen	Clone	RRIDs	Source	Dilution Factor
96-104	Ru	Counterstain			Electron Microscopy Sciences
113	Cd	COL1A1	E8F4L	AB_3083034	Cell Signaling Technology	250
115	In	CD74	D5N3I	AB_3697309	Cell Signaling Technology	250
141	Pr	SMA and VIM	1A4 and D21H3	AB_3492079 and AB_3679405	Cell Signaling Technology	500
142	Nd	PDPN	D2-40	AB_2565820	BioLegend	125
143	Nd	CD47	D3O7P	AB_3697311	Cell Signaling Technology	250
144	Nd	CD73	D7F9A	AB_3697312	Cell Signaling Technology	250
145	Nd	CD45RO	UCHL1	AB_314418	BioLegend	250
146	Nd	VISTA	D5L5T	AB_3697314	Cell Signaling Technology	250
147	Sm	CD163	EDHu-1	AB_2892115	Standard BioTools	125
148	Sm	CK	C11	AB_3697316	Cell Signaling Technology	125
149	Sm	CD15	W6D3	AB_2928037	Standard BioTools	75
150	Sm	PD-L1	E1L3N	AB_2922774	Cell Signaling Technology	125
151	Eu	PD1	D4W2J	AB_3675993	Cell Signaling Technology	125
152	Gd	CD57	NK/804	AB_3675982	Standard BioTools	250
154	Gd	TIM3	D5D5R	AB_2811068	Standard BioTools	250
155	Gd	FOXP3	PCH101	AB_3106908	Standard BioTools	75
156	Gd	CD4	EPR6855	AB_2811051	Standard BioTools	125
158	Gd	pSTAT3	D3A7	AB_3675996	Cell Signaling Technology	62.5
159	Tb	CD68	KP1	AB_2810859	Standard BioTools	75
160	Dy	ICOS	D1K2T	AB_3676096	Cell Signaling Technology	250
162	Dy	CD8	C8/144B	AB_2811053	Standard BioTools	250
163	Dy	TIGIT	E5Y1W	AB_3697305	Cell Signaling Technology	250
164	Er	ARG1	D4E3M	AB_3697304	Cell Signaling Technology	75
165	Ho	OX40	E9U7O	AB_3697303	Cell Signaling Technology	250
166	Er	CD45RA	HI100	AB_2924387	Standard BioTools	250
167	Er	GZMB	D6E9W	AB_3665532	Cell Signaling Technology	125
168	Er	Ki-67	B56	AB_2811061	Standard BioTools	250
169	Tm	PTPN22	Polyclonal	AB_10601570	Atlas	125
170	Er	CD3	Polyclonal, C-terminal	AB_2811048	Standard BioTools	125
171	Yb	LAG3	17B4	AB_3675992	Novus	125
172	Yb	4-1BB	D2Z4Y	AB_3675974	Cell Signaling Technology	250
173	Yb	DC-SIGN	DCN46	AB_3107426	IonPath Discontinued (Novus RRID info)	62.5
174	Yb	HLA-DR	LN3	AB_2924389	Standard BioTools	250
175	Lu	CD86	E2G8P	AB_3675983	Cell Signaling Technology	125
176	Lu	CD206	E2L9N	AB_3675976	Cell Signaling Technology	125
191	Ir	DNA1			Standard BioTools
193	Ir	DNA2			Standard BioTools
195	Pt	Plasma membrane 2	1A36	AB_3662095	Standard BioTools	250
196	Pt	Plasma membrane 3	1A37	AB_3662095	Standard BioTools	250
198	Pt	Plasma membrane 4	1A38	AB_3662095	Standard BioTools	250
